# A genomic duplication spanning multiple P450s contributes to insecticide resistance in the dengue mosquito *Aedes aegypti*

**DOI:** 10.1101/2024.04.03.587871

**Authors:** Tiphaine Bacot, Chloé Haberkorn, Joseph Guilliet, Julien Cattel, Mary Kefi, Louis Nadalin, Jonathan Filee, Frederic Boyer, Thierry Gaude, Frederic Laporte, Jordan Tutagata, John Vontas, Isabelle Dusfour, Jean-Marc Bonneville, Jean-Philippe David

**Affiliations:** Laboratoire d’Ecologie Alpine (LECA, UMR 5553), Université Grenoble-Alpes (UGA), Université Savoie Mont-Blanc (USMB), CNRS, 38041 Grenoble, France; Université Paris-Saclay, CNRS, IRD, UMR Évolution, Génomes, Comportement et Écologie, 91198 Gif-sur-Yvette, France; Institute of Molecular Biology and Biotechnology, Foundation for Research and Technology Hellas, Heraklion, Greece; Pesticide Science Laboratory, Department of Crop Science, Agricultural University of Athens, Athens, Greece; Vectopôle Amazonien Emile Abonnenc, Institut Pasteur de la Guyane, Cayenne, France; Global Health Department, Institut Pasteur, Paris, France

**Keywords:** Mosquito, Insecticide resistance, P450, Gene duplication, Kdr mutation, *Aedes aegypti*

## Abstract

Resistance of mosquitoes to insecticides is one example of rapid adaptation to anthropogenic selection pressures having a strong impact on human health and activities. Target-site modification and increased insecticide detoxification are the two main mechanisms underlying insecticide resistance in mosquitoes. While target-sites mutations are well characterised and often used to track resistance in the field, the genomic events associated with insecticide detoxification remain partially characterised. Recent studies evidenced the key role of gene duplications in the over-expression of detoxification enzymes and their potential use to track metabolic resistance alleles in the field. However, such genomic events remain difficult to characterise due to their complex genomic architecture and their co-occurrence with other resistance alleles. In this concern, the present work investigated the role of a large genomic duplication affecting a cluster of detoxification enzymes in conferring resistance to the pyrethroid insecticide deltamethrin in the mosquito *Aedes aegypti*.

Two isofemale lines originating from French Guiana and being deprived from major target-site mutations showed distinct insecticide resistance levels. Combining RNA-seq and whole genome pool-seq identified a 220 Kb genomic duplication enhancing the expression of multiple contiguous cytochrome P450s in the resistant line. The genomic architecture of the duplicated loci was elucidated through long read sequencing, evidencing its transposon-mediated evolutionary origin. The involvement of this P450 duplication in deltamethrin survival was supported by a significant phenotypic response to the P450 inhibitor piperonyl butoxide together with genotype-phenotype association and RNA interference. Experimental evolution suggested that this P450 duplication is associated with a significant fitness cost, potentially affecting its adaptive value in presence of other resistance alleles.

Overall, this study supports the importance of genomic duplications affecting detoxification enzymes in the rapid adaptation of mosquitoes to insecticides. Deciphering their genomic architecture provides new insights into the evolutionary processes underlying such rapid adaptation. Such findings provide new tools for the surveillance and management of resistance in the field.
