## Supplementary file 2 for "A genomic duplication spanning multiple P450s contributes to insecticide resistance in the dengue mosquito *Aedes aegypti*"

### Sheet: RNA-seq
Gene ID	Description	Gene name	Chr	Start	End	Strand	Resistant / Susceptible	Corr p value (IR03/Bora )	FC (IR03/Bora)	Log2 FC (IR03/Bora)	Corr p value (IR03/IR13)	FC (IR03/IR13)	Log2 FC (IR03/IR13)	Corr p value (IR0F/Bora)	FC (IR0F/Bora)	Log2 FC (IR0F/Bora)	Corr p value (IR0F/IR13)	FC (IR0F/IR13)	Log2 FC (IR0F/IR13)
AAEL004404	HIG1 domain family member 2A		1	20324356	20325084	-	up	0.000199138	2.2548	1.173	0.000199199	1.99709	0.9979	0.000199166	2.04403	1.03142	0.000200349	1.81041	0.856317
AAEL026758			1	23563431	23564871	-	down	0.000202349	-2.11993	-1.08402	0.000394604	-1.71703	-0.779917	0.000201959	-2.13332	-1.0931	0.000373406	-1.72788	-0.789
AAEL023604			1	36948123	36948864	+	up	0.000205381	1.74373	0.80218	0.000199137	2.97915	1.5749	0.000245073	1.62105	0.696932	0.000199137	2.76955	1.46965
AAEL010863			1	54522180	54539272	+	down	0.000199201	-3.05317	-1.61031	0.000199138	-3.79752	-1.92506	0.000209473	-2.30079	-1.20213	0.000199362	-2.86171	-1.51688
AAEL019953			1	66619700	66687039	+	down	0.000199137	-29.7627	-4.89543	0.000199137	-15.8739	-3.98859	0.000199138	-12.0861	-3.59528	0.000199715	-6.44613	-2.68843
AAEL019996			1	69919572	69920159	+	down	0.000199162	-4.38591	-2.13288	0.000199143	-4.77582	-2.25575	0.000199138	-5.2941	-2.40438	0.000199137	-5.76473	-2.52725
AAEL011022	cysteine-rich protein		1	74076135	74108310	-	down	0.000199137	-15.8668	-3.98793	0.000199137	-6.0647	-2.60044	0.000199137	-7.35197	-2.87813	0.000203126	-2.81012	-1.49063
AAEL026922			1	119213526	119246170	+	down	0.000199278	-4.08024	-2.02865	0.000199626	-3.74208	-1.90384	0.000199137	-7.87799	-2.97783	0.000199137	-7.22509	-2.85302
AAEL012458			1	122788218	123240627	+	up	0.000199137	3.93113	1.97494	0.000199137	6.31845	2.65957	0.000199137	8.12257	3.02194	0.000199137	13.0553	3.70657
AAEL012457	alcohol dehydrogenase		1	123531799	123532971	-	up	0.000199137	5.07695	2.34396	0.000199137	4.16686	2.05896	0.000199139	3.783	1.91953	0.00019924	3.10486	1.63453
AAEL020005			1	129163283	129164277	+	up	0.000200604	7.34725	2.87721	0.000389619	3.93525	1.97645	0.000199297	9.47415	3.244	0.000233883	5.07443	2.34325
AAEL004071	nitrogen fixation protein nifu		1	135385648	135386456	+	up	0.000204322	1.68489	0.752651	0.000206433	1.66444	0.735033	0.000199273	1.9015	0.92714	0.000199339	1.87842	0.909522
AAEL010941	Protein tweety homolog		1	140197184	140238538	-	up	0.000202952	1.93545	0.952665	0.00023211	1.77591	0.82856	0.000199413	2.15853	1.11005	0.000201373	1.98061	0.985944
AAEL027356			1	145990925	146049868	+	up	0.000199143	6.65392	2.73421	0.000199148	6.34911	2.66655	0.000199137	8.39181	3.06898	0.000199137	8.00739	3.00133
AAEL011753			1	147407747	147421472	+	down	0.000238489	-1.94115	-0.956908	0.000199146	-2.87155	-1.52183	0.000233658	-1.959	-0.970115	0.000199144	-2.89796	-1.53504
AAEL023265			1	147421291	147506140	-	down	0.000199137	-7.01202	-2.80983	0.000199137	-8.83677	-3.14352	0.000199137	-7.34861	-2.87747	0.000199137	-9.26095	-3.21116
AAEL022938	Membrane trafficking protein		1	148074032	148087328	-	down	0.000199138	-6.55438	-2.71246	0.000199501	-4.39672	-2.13643	0.000199137	-9.28243	-3.2145	0.00019914	-6.22671	-2.63847
AAEL006936			1	157516573	157565427	+	up	0.000454343	1.68591	0.75353	0.000199137	3.07439	1.6203	0.000249285	1.84567	0.884141	0.000199137	3.36572	1.75091
AAEL014425			1	159065466	159095343	-	down	0.000199138	-3.95832	-1.98489	0.000203443	-2.47473	-1.30727	0.000199137	-4.13795	-2.04892	0.000201186	-2.58703	-1.3713
AAEL008450			1	171046902	171106453	-	down	0.000199464	-3.14443	-1.6528	0.000283612	-2.19141	-1.13186	0.000199137	-4.48099	-2.16382	0.000199504	-3.12288	-1.64288
AAEL007644	GPCR Orphan/Putative Class A Family	GPRNNA6	1	186894409	186942332	+	up	0.000199138	2.59639	1.37651	0.00019914	2.50253	1.32339	0.000199591	2.09501	1.06695	0.000200268	2.01927	1.01383
AAEL003628	Clip-Domain Serine Protease	CLIPB38	1	189018380	189028949	+	up	0.000199154	2.02989	1.0214	0.000199137	2.91069	1.54136	0.000199137	2.29104	1.196	0.000199137	3.28516	1.71596
AAEL024958			1	192046799	192049578	-	up	0.000252733	1.61084	0.687815	0.000199232	2.02904	1.0208	0.000253343	1.60997	0.687037	0.000199233	2.02795	1.02002
AAEL009999			1	193145757	193149389	-	up	0.000199145	1.88302	0.913047	0.000199137	2.17907	1.12371	0.000199137	2.13697	1.09556	0.000199137	2.47294	1.30623
AAEL003100			1	214891275	214893954	-	down	0.000215812	-2.28624	-1.19297	0.000258399	-2.12214	-1.08552	0.000199145	-3.49428	-1.805	0.000199174	-3.24347	-1.69754
AAEL012863	Predicted acetyltransferase		1	222130837	222131983	+	up	0.000199137	2.5803	1.36754	0.00021024	1.64554	0.718565	0.000199137	3.03319	1.60084	0.000199229	1.93437	0.951863
AAEL009112			1	234134864	234653647	-	down	0.000199141	-2.19015	-1.13103	0.000248979	-1.59805	-0.676315	0.000199137	-2.82345	-1.49746	0.000199171	-2.06014	-1.04274
AAEL004399	GPCR Glycoprotein Hormone Family	GPRFSH	1	235877515	236037095	+	down	0.000199267	-2.13625	-1.09508	0.000199154	-2.29239	-1.19685	0.000199172	-2.23753	-1.16191	0.000199141	-2.40108	-1.26368
AAEL021869			1	250352077	250354281	+	up	0.000199146	3.27866	1.71311	0.000199137	9.52295	3.25141	0.000199138	3.57587	1.8383	0.000199137	10.3862	3.3766
AAEL005952	GPCR Dopamine Family	GPRDOP5	1	258107129	258577807	+	down	0.000199332	-4.4181	-2.14343	0.000201163	-3.68665	-1.88231	0.000199158	-5.1826	-2.37368	0.000199397	-4.32458	-2.11256
AAEL014893	cytochrome P450	CYP6BB2	1	271328495	271330383	-	up	0.000199137	6.88477	2.78341	0.000199137	3.90548	1.9655	0.000199137	4.03177	2.01141	0.000199224	2.28708	1.1935
AAEL026582	# cytochrome P450	CYP6-like	1	271355020	271357045	-	up	0.000199137	3.08979	1.62751	0.00019914	2.85158	1.51176	0.000199942	2.25768	1.17484	0.000203478	2.08362	1.05909
AAEL017061	# cytochrome P450	CYP6-like	1	271375696	271377569	-	up	0.000199137	3.78816	1.9215	0.00019993	2.03487	1.02494	0.000199137	3.17539	1.66694	0.00025275	1.70571	0.770375
AAEL014891	cytochrome P450	CYP6P12	1	271403322	271406949	-	up	0.000199137	2.79139	1.48098	0.000199137	4.90381	2.2939	0.000199153	2.2094	1.14365	0.000199137	3.88139	1.95657
AAEL007839	beta-hexosaminidase		1	289684166	289690933	-	up	0.000199137	3.43685	1.78109	0.000199137	2.33714	1.22475	0.000199137	3.01148	1.59047	0.000199137	2.04788	1.03413
AAEL015136	Niemann-Pick Type C-2		1	303073826	303074495	-	up	0.000199137	7.24378	2.85674	0.000199141	3.4003	1.76566	0.000199137	9.77934	3.28974	0.000199137	4.59052	2.19866
AAEL005203			2	719499	720908	-	up	0.000199758	2.18787	1.12953	0.000199555	2.22539	1.15406	0.000199987	2.15821	1.10983	0.000199712	2.19522	1.13437
AAEL006542	retinoid-inducible serine carboxypeptidase		2	59479120	59480819	+	down	0.000199137	-3.94685	-1.9807	0.000199137	-3.6772	-1.87861	0.000199137	-5.57352	-2.47859	0.000199137	-5.19275	-2.3765
AAEL024968			2	156109471	156110907	-	up	0.000353726	1.75838	0.814243	0.000403773	1.73096	0.791574	0.000200453	2.24746	1.1683	0.000200958	2.21242	1.14563
AAEL012380	Peptidoglycan Recognition Protein	PGRPLA	2	157600897	157614858	-	down	0.00027511	-2.60949	-1.38377	0.000201807	-3.41505	-1.77191	0.000215494	-2.95035	-1.56089	0.000199666	-3.86114	-1.94903
AAEL013380	Adult cuticle protein		2	177281098	177304892	+	up	0.000199137	2.33435	1.22302	0.00019918	1.78537	0.83622	0.000199137	2.54959	1.35026	0.000199138	1.94998	0.963461
AAEL025652			2	194851652	195059585	-	up	0.000199137	9.72261	3.28134	0.000199138	8.31682	3.05603	0.000199137	10.0424	3.32803	0.000199138	8.59037	3.10272
AAEL002394			2	214335299	214378845	-	down	0.000203928	-2.8374	-1.50457	0.000331457	-2.22812	-1.15583	0.000205294	-2.78747	-1.47896	0.000364767	-2.18892	-1.13022
AAEL007372	GPCR GABA B Family	GPRGBB1	2	233902013	234375276	-	down	0.000199138	-2.27443	-1.1855	0.000199137	-2.58283	-1.36895	0.000199716	-1.85577	-0.892014	0.000199147	-2.1074	-1.07546
AAEL014739			2	337180271	337212088	+	down	0.000199152	-1.83811	-0.878223	0.000204149	-1.56721	-0.648195	0.000199137	-2.06285	-1.04464	0.000199222	-1.75882	-0.814608
AAEL013585			2	337913451	337914400	+	up	0.000199169	3.75376	1.90834	0.000199496	3.25043	1.70063	0.000199187	3.6554	1.87003	0.000199687	3.16525	1.66232
AAEL013177	nucleotide-binding protein		2	388936496	388946852	-	up	0.000232081	1.66135	0.732354	0.000203827	1.77824	0.830447	0.000201132	1.8373	0.877584	0.000199444	1.96656	0.975677
AAEL012126	F-box/lrr protein, drome		2	405922998	405928047	+	down	0.000202926	-1.76784	-0.821989	0.000209281	-1.70253	-0.767679	0.000199137	-2.38261	-1.25254	0.000199138	-2.29458	-1.19823
AAEL001223	engulfment and cell motility protein		2	413375163	413377857	-	down	0.00020485	-1.61155	-0.688453	0.000201116	-1.66755	-0.737726	0.00020475	-1.61249	-0.68929	0.00020108	-1.66851	-0.738564
AAEL010682	armc4		2	418269136	418275507	-	up	0.000199208	2.99948	1.58471	0.000199137	4.63386	2.21221	0.000199137	4.10289	2.03664	0.000199137	6.3385	2.66414
AAEL017556			2	419270242	419276236	+	down	0.000218147	-6.54283	-2.70991	0.000229714	-6.34901	-2.66653	0.000199137	-25.8242	-4.69065	0.000199137	-25.0592	-4.64727
AAEL002675	Arginase		2	433886363	433887812	+	up	0.000199137	4.58011	2.19538	0.000212121	2.20775	1.14258	0.000199137	6.66191	2.73594	0.000199147	3.21125	1.68313
AAEL020793			2	445989379	445990732	-	up	0.000199137	3.3388	1.73933	0.000199144	2.82945	1.50052	0.000199363	2.44398	1.28923	0.000206191	2.07114	1.05042
AAEL006625			2	464010104	464011054	-	up	0.000199303	2.13599	1.09491	0.000243565	1.70818	0.772456	0.000199467	2.08159	1.05768	0.000272002	1.66467	0.735234
AAEL002693	venom allergen		2	466919536	466920702	+	down	0.000199137	-5.29527	-2.4047	0.000199137	-2.83398	-1.50283	0.000199137	-3.65806	-1.87108	0.000200726	-1.95776	-0.969202
AAEL008162	protease m1 zinc metalloprotease		3	9081071	9084060	+	up	0.000200662	3.53767	1.8228	0.000372573	2.40657	1.26698	0.000199173	4.61212	2.20543	0.000206206	3.13749	1.64961
AAEL000593	mitochondrial 18 kda protein		3	11890433	11892826	-	up	0.000204178	1.63176	0.706432	0.000219095	1.55717	0.638928	0.000199137	2.12079	1.0846	0.00019914	2.02384	1.0171
AAEL009844			3	18635901	18636759	-	up	0.000199137	50.3126	5.65285	0.000229948	1.65426	0.726189	0.000199137	57.6304	5.84876	0.000199793	1.89487	0.922099
AAEL025744			3	114149332	114150545	-	down	0.000200473	-2.83279	-1.50223	0.000199247	-3.28272	-1.71489	0.000199137	-4.69486	-2.23108	0.000199137	-5.44054	-2.44375
AAEL005925	geranylgeranyl pyrophosphate synthase		3	138267315	138268458	+	up	0.000204663	5.17312	2.37103	0.000200285	6.14503	2.61942	0.000229482	4.38708	2.13326	0.000204313	5.21132	2.38165
AAEL000515	juvenile hormone-inducible protein		3	164032553	164034165	+	down	0.000199137	-2.82658	-1.49906	0.000199188	-2.26343	-1.17851	0.000199507	-2.10136	-1.07132	0.000270471	-1.68269	-0.750773
AAEL004022			3	165968540	165970751	-	down	0.000199137	-19.8755	-4.31292	0.000199137	-3.68449	-1.88147	0.000199137	-28.9871	-4.85734	0.000199137	-5.37359	-2.42589
AAEL004031			3	166826872	166834919	+	down	0.000301063	-2.21216	-1.14545	0.00019914	-4.28013	-2.09766	0.000213477	-2.53755	-1.34343	0.000199137	-4.90971	-2.29564
AAEL009554			3	251327584	251332322	-	down	0.000199137	-4.65585	-2.21905	0.000199137	-3.73024	-1.89927	0.000199137	-8.96885	-3.16492	0.000199137	-7.18579	-2.84515
AAEL026160			3	256540615	256542308	-	up	0.000231551	1.52815	0.611782	0.000208044	1.58255	0.66225	0.000228171	1.53598	0.61916	0.000206764	1.59066	0.669628
AAEL024317			3	267259743	267268426	+	up	0.000243516	2.00109	1.00079	0.000478362	1.78317	0.834445	0.000199793	2.49736	1.3204	0.000204915	2.22539	1.15406
AAEL012873	angiotensin-converting enzyme		3	275558450	275593069	+	up	0.000215312	2.32084	1.21465	0.000200746	2.67899	1.42169	0.000199137	6.17043	2.62537	0.000199137	7.12265	2.83241
AAEL008745			3	281374436	281446826	-	down	0.000199419	-3.7259	-1.89759	0.000199144	-4.71826	-2.23825	0.000199205	-4.09237	-2.03294	0.000199138	-5.18233	-2.3736
AAEL007064	Gram-Negative Binding Protein	GNBPB6	3	298780816	298782240	-	up	0.000385763	1.56946	0.65027	0.000199147	2.30188	1.20281	0.000240954	1.68724	0.754668	0.000199138	2.47463	1.30721
AAEL007055	lipase		3	298853932	298855114	+	up	0.000199137	2.71062	1.43862	0.00019914	2.48656	1.31415	0.000199156	2.33944	1.22616	0.000199339	2.14606	1.10169
AAEL007060	lipase		3	298855468	298856813	+	up	0.000200383	3.42077	1.77432	0.000199141	4.99841	2.32147	0.000361297	2.34039	1.22675	0.000200388	3.41976	1.7739
AAEL003619	sodium/chloride dependent amino acid transporter		3	301265516	301313082	+	down	0.000199138	-3.0059	-1.5878	0.000201479	-2.14041	-1.09789	0.000199137	-7.79499	-2.96255	0.000199137	-5.55058	-2.47264
AAEL014515	metalloproteinase		3	313404101	313416674	+	down	0.000199277	-5.5463	-2.47153	0.000243444	-3.31565	-1.72929	0.000199791	-4.86189	-2.28152	0.00034229	-2.9065	-1.53928
AAEL010451	rabaptin-5		3	314090916	314095200	+	down	0.00019916	-2.92807	-1.54995	0.000199137	-6.08821	-2.60602	0.000199138	-3.3334	-1.737	0.000199137	-6.93101	-2.79306
AAEL006025			3	314735653	314744258	+	down	0.000199329	-1.63631	-0.710449	0.000199146	-1.75735	-0.813404	0.000199137	-2.08121	-1.05742	0.000199137	-2.23516	-1.16038
AAEL021071			3	315750009	315763297	+	up	0.000199146	2.22807	1.1558	0.000334921	1.56228	0.643653	0.000199137	3.00292	1.58636	0.000199191	2.10559	1.07422
AAEL009977			3	319318762	319320110	+	down	0.000199149	-3.65683	-1.87059	0.000346645	-2.06141	-1.04363	0.000199137	-9.4992	-3.24781	0.000199137	-5.35485	-2.42085
AAEL018298			3	340246713	340358946	-	down	0.000350498	-3.52117	-1.81605	0.000391171	-3.41799	-1.77315	0.0003422	-3.54626	-1.8263	0.000380517	-3.44235	-1.78339
AAEL003301	MRAS2		3	340372276	340809165	-	down	0.000199208	-2.23713	-1.16165	0.000239929	-1.73428	-0.794335	0.000199242	-2.20514	-1.14087	0.000252121	-1.70948	-0.773557
AAEL003864			3	342858078	342859960	-	up	0.00020434	1.68015	0.748593	0.000199279	1.89295	0.920639	0.000204458	1.67882	0.747451	0.000199282	1.89146	0.919497
AAEL028635	cytochrome P450	CYP9J-like	3	368517401	368519262	+	up	0.000199229	2.47452	1.30715	0.000199137	4.22051	2.07742	0.000199226	2.47808	1.30922	0.000199137	4.22657	2.07949
AAEL009202	# DNA-directed RNA polymerase III subunit		3	390973298	390974828	-	up	0.000199334	2.25861	1.17544	0.000199276	2.29101	1.19599	0.000199482	2.20751	1.14242	0.000199381	2.23918	1.16297
AAEL000668			3	395376851	395378817	-	down	0.000199137	-72.312	-6.17616	0.000199137	-149.557	-7.22455	0.000199137	-95.0354	-6.57039	0.000199137	-196.554	-7.61878
AAEL006328			3	396464671	396488457	-	up	0.00024691	3.51239	1.81245	0.000201451	4.71198	2.23633	0.000199201	6.52705	2.70643	0.000199139	8.75623	3.13031
AAEL027737			3	408745064	408746402	-	down	0.000199289	-3.8265	-1.93602	0.000241366	-2.57949	-1.36709	0.000199856	-3.44698	-1.78533	0.000335948	-2.32366	-1.2164
* only protein-coding genes considered differentially transcribed in resistant lines versus susceptible lines are shown (see methods)
# indicate a manual annotation based on Blast X homology

### Sheet: CNV
Gene ID*	Description	Gene name	Chr	gene start	gene end	total exons lenght	Resistant / Susceptible	read count Bora	normalized coverage Bora	read count IR13	normalized coverage IR13	read count IR03	normalized coverage IR03	read count IR0F	normalized coverage IR0F	FC norm cov IR03/Bora	FC norm cov IR03/IR13	FC norm cov IR0F/Bora	FC norm cov IR0F/IR13
AAEL004155	# ovary ecdysteroidogenic hormone		1	15774976	15806911	1089	up	368	1.8513e-08	419	1.87273e-08	675	2.93291e-08	1391	3.50991e-08	1.58424	1.56611	1.89592	1.87422
AAEL019786	# neuropeptide Y receptor		1	19371958	19373186	1229	up	307	1.3685e-08	343	1.35841e-08	547	2.106e-08	996	2.22692e-08	1.53892	1.55034	1.62727	1.63935
AAEL009018	cytochrome P450	CYP6-like	1	58798630	58800576	1892	up	713	2.06455e-08	912	2.34619e-08	1582	3.95647e-08	3051	4.43117e-08	1.91639	1.68634	2.14631	1.88866
AAEL013628	trypsin-eta, putative		1	61847464	61857631	1021	up	224	1.20193e-08	359	1.71143e-08	574	2.66017e-08	1009	2.71558e-08	2.21325	1.55436	2.25935	1.58673
AAEL022378	# endonuclease		1	82511098	82514325	3157	down	3443	5.97475e-08	2197	3.38724e-08	1403	2.10284e-08	1210	1.05319e-08	-2.84128	-1.61079	-5.67299	-3.21616
AAEL025251			1	95030616	95036133	1128	down	741	3.59887e-08	574	2.47681e-08	293	1.22908e-08	560	1.36419e-08	-2.92809	-2.01517	-2.63809	-1.81559
AAEL008313			1	96918347	96919060	652	down	363	3.05011e-08	419	3.12793e-08	236	1.71272e-08	459	1.93447e-08	-1.78086	-1.82629	-1.57672	-1.61694
AAEL024447	# RNA-binding protein		1	146131140	146133765	1549	down	732	2.58891e-08	910	2.85943e-08	498	1.52125e-08	970	1.72075e-08	-1.70183	-1.87966	-1.50453	-1.66174
AAEL020198			1	154262464	154264107	1122	down	377	1.8408e-08	431	1.86971e-08	281	1.18505e-08	439	1.07515e-08	-1.55335	-1.57775	-1.71213	-1.73903
AAEL027412	# endonuclease		1	159517814	159521303	3327	down	1627	2.67912e-08	1959	2.86597e-08	945	1.34401e-08	1683	1.39004e-08	-1.99338	-2.13241	-1.92736	-2.06179
AAEL014893	cytochrome P450	CYP6BB2	1	271328495	271330383	1827	up	779	2.33591e-08	1061	2.82662e-08	1948	5.04514e-08	4131	6.21318e-08	2.15982	1.78487	2.65985	2.1981
AAEL026582	# cytochrome P450	CYP6-like	1	271355020	271357045	1966	up	780	2.17354e-08	1020	2.52526e-08	2008	4.83285e-08	4200	5.87033e-08	2.22349	1.9138	2.70081	2.32464
AAEL017061	# cytochrome P450	CYP6-like	1	271375696	271377569	1815	up	834	2.51737e-08	948	2.54227e-08	1955	5.09675e-08	3957	5.99082e-08	2.02463	2.0048	2.3798	2.35648
AAEL014891	cytochrome P450	CYP6P12 (v1+v2)	1	271403322	271406949	3160	up	1296	2.24685e-08	1231	1.8961e-08	2993	4.4817e-08	6669	5.79923e-08	1.99465	2.36364	2.58105	3.05851
AAEL014890	cytochrome P450	CYP6CC1	1	271419632	271421999	2306	up	973	2.31159e-08	1098	2.31757e-08	2499	5.12779e-08	4799	5.71858e-08	2.21829	2.21257	2.47388	2.46749
AAEL023094			2	30767424	30769946	1809	up	775	2.34704e-08	389	1.04665e-08	1386	3.62533e-08	2551	3.87497e-08	1.54464	3.46375	1.65101	3.70227
AAEL019695	# chitin-binding protein		2	104422523	104424233	1651	up	741	2.45883e-08	835	2.46167e-08	1300	3.7258e-08	2339	3.89296e-08	1.51527	1.51353	1.58326	1.58143
AAEL024345			2	205098713	205106405	2346	down	2981	6.96131e-08	3456	7.17028e-08	2250	4.53814e-08	1210	1.41728e-08	-1.53396	-1.58	-4.91176	-5.0592
AAEL021329			2	228912096	228921303	366	up	297	4.44562e-08	330	4.38857e-08	607	7.84749e-08	1155	8.67157e-08	1.76522	1.78817	1.95059	1.97595
AAEL024820			2	232020288	232021978	1567	down	1084	3.78981e-08	1090	3.38569e-08	736	2.22245e-08	950	1.66591e-08	-1.70524	-1.52341	-2.27492	-2.03234
AAEL009434			2	324860500	324861234	672	down	551	4.492e-08	699	5.06288e-08	351	2.4715e-08	633	2.5884e-08	-1.81752	-2.04851	-1.73543	-1.95599
AAEL022475			2	365181162	365185120	2038	up	1267	3.40588e-08	1553	3.709e-08	2661	6.17822e-08	4275	5.76407e-08	1.81399	1.66574	1.69239	1.55407
AAEL027838			2	428975431	428976043	542	up	108	1.09165e-08	175	1.57155e-08	293	2.55795e-08	612	3.10277e-08	2.3432	1.62766	2.84228	1.97433
AAEL025678	# adult cuticle protein		2	429065731	429066401	609	down	240	2.15899e-08	294	2.34974e-08	157	1.21985e-08	240	1.08291e-08	-1.76989	-1.92626	-1.9937	-2.16985
AAEL007697	# U3 small nuclear RNA-associated protein		2	470256576	470257452	820	up	297	1.98427e-08	337	2.00035e-08	528	3.04679e-08	1128	3.78e-08	1.53548	1.52313	1.90499	1.88967
AAEL026755			3	2785441	2786376	936	up	226	1.32279e-08	314	1.63284e-08	508	2.56809e-08	838	2.46017e-08	1.94143	1.57278	1.85984	1.50668
AAEL022424			3	15906359	15907423	1003	down	479	2.61632e-08	626	3.03783e-08	355	1.67475e-08	625	1.71229e-08	-1.56222	-1.8139	-1.52797	-1.77414
AAEL022132	# lipase		3	87729916	87731358	1327	down	746	3.07982e-08	671	2.46117e-08	453	1.61529e-08	688	1.42467e-08	-1.90667	-1.52367	-2.16178	-1.72754
AAEL022669	# lipid storage droplets surface-binding protein		3	109703379	109705199	534	up	152	1.55941e-08	171	1.55864e-08	295	2.61399e-08	876	4.50775e-08	1.67627	1.6771	2.89068	2.89211
AAEL002440	larval cuticle protein		3	127671461	127672581	839	down	358	2.33764e-08	440	2.55259e-08	226	1.27459e-08	372	1.21837e-08	-1.83404	-2.00268	-1.91867	-2.09509
AAEL021683			3	143023561	143024388	774	down	386	2.73214e-08	525	3.30148e-08	201	1.22879e-08	466	1.65441e-08	-2.22344	-2.68677	-1.65144	-1.99557
AAEL000297	mitochondrial ribosomal protein S25	mRpS25	3	264988308	264997700	1352	up	763	3.09175e-08	705	2.53806e-08	1426	4.99075e-08	2283	4.64009e-08	1.61421	1.96636	1.50079	1.8282
AAEL024376			3	293334290	293335627	1223	up	293	1.3125e-08	261	1.03873e-08	552	2.13568e-08	1056	2.37265e-08	1.62719	2.05604	1.80774	2.28418
AAEL025177	# endonuclease		3	297813082	297815855	2710	down	1222	2.47035e-08	1142	2.0511e-08	654	1.14191e-08	1148	1.16404e-08	-2.16335	-1.7962	-2.12222	-1.76205
AAEL013910	fatty acyl-CoA reductase		3	309448925	309451274	2168	down	1021	2.58002e-08	954	2.1418e-08	605	1.32044e-08	1100	1.39422e-08	-1.95391	-1.62203	-1.85052	-1.5362
AAEL023098	# translation initiation factor 4G		3	312594460	312682646	6688	up	3113	2.55e-08	3518	2.56029e-08	5569	3.94007e-08	12524	5.14569e-08	1.54513	1.53891	2.01792	2.00981
AAEL012856			3	339240504	339241235	732	up	371	2.77664e-08	435	2.89247e-08	716	4.62834e-08	1341	5.03402e-08	1.66688	1.60014	1.81299	1.74039
AAEL021448	# histone		3	341178923	341180522	1600	down	5249	1.79727e-07	8408	2.55778e-07	1478	4.37097e-08	2719	4.66967e-08	-4.11184	-5.85175	-3.84882	-5.47743
AAEL020426	histone H2B		3	341181826	341182393	568	down	2391	2.30615e-07	4002	3.42941e-07	913	7.60581e-08	1815	8.78062e-08	-3.0321	-4.50893	-2.62641	-3.90565
AAEL027513	# histoneH2A		3	342037939	342038436	498	down	544	5.98448e-08	819	8.00469e-08	341	3.24002e-08	559	3.08446e-08	-1.84705	-2.47057	-1.9402	-2.59517
AAEL009202	DNA-directed RNA polymerase III subunit		3	390972904	390974828	1558	up	911	3.20338e-08	945	2.95226e-08	1754	5.32703e-08	3694	6.51518e-08	1.66294	1.80439	2.03385	2.20685
* only protein-coding genes considered to affected by significant CNV in resistant lines versus susceptible lines are shown (see methods)
# indicate a manual annotation based on Blast X homology
