## Supplementary file 4 for "A genomic duplication spanning multiple P450s contributes to insecticide resistance in the dengue mosquito *Aedes aegypti*"

### Sheet: recap
long read ID	Line	Position	Haplotype
64ef7700-737d-4717-8143-c939628ba7cd	IR13	left breakpoint	1
399cb7d3-185d-442c-b7a0-eac5c14851cc	IR13	left breakpoint	1
f00908d7-14f9-40e8-89a7-440d34440b84	IR13	left breakpoint	1
9751c0ee-e920-41c6-94f8-c3d10abbd0ab	IR13	left breakpoint	1
1c590f63-2c2d-480c-9fef-be44c048a55a	IR13	left breakpoint	1
e9f8661a-940c-4da4-8559-7591cac054bd	IR13	left breakpoint	1
c0f6ae4b-cc04-44ae-9ca3-f9e1b7a8a91c	IR13	left breakpoint	1
206fb94a-5fc8-4c67-a988-1d3cf0c57083	IR13	right breakpoint	1 or 2
3574c830-0bbe-41fc-b29a-f4f32bebefaa	IR13	right breakpoint	1 or 2
10262fdf-78d4-4246-9de3-498f7853412f	IR13	right breakpoint	1 or 2
45aa9ee7-0762-477d-bd2a-080922c3e2f0	IR13	right breakpoint	1 or 2
695c4e8f-b746-4e40-b3fd-38af06f780b2	IR13	left breakpoint	2
82ff4e33-2388-453a-b8cb-88b5ff3a55e0	IR13	left breakpoint	2
a86aab02-0a35-4de3-8764-d15907bebacd	IR13	left breakpoint	2
26f7c61c-50db-44c3-9908-525028502585	IR13	left breakpoint	2
ddb91890-c08e-40f7-8dfa-455ee16446b9	IR0F	left breakpoint	-
7e1d657a-79ab-4493-bfc4-07d1642ae54d	IR0F	left breakpoint	-
b1694b02-ce3f-4521-adce-b41f37f611f1	IR0F	left breakpoint	-
aa63ed4b-91d0-4683-8608-bdf48655f352	IR0F	left breakpoint	-
da97f26d-dc7a-43dc-ba0f-9854b98fe230	IR0F	left breakpoint or duplication joining	-
e253e43d-e064-4cbb-90ab-013eb8292b36	IR0F	duplication joining	-
72539e6d-eb54-441e-a8af-89ac5a62a195	IR0F	duplication joining	-
2953ff65-7c33-4c54-ada4-3e908d0c8e30	IR0F	duplication joining	-
b0a85b97-a74e-42d9-92a5-91c23d63f10e	IR0F	duplication joining	-
4ae931d2-9a1f-44ce-94bf-701d3b4c9748	IR0F	duplication joining	-
4fc0d273-c529-4385-95e0-234cde8937f9	IR0F	right breakpoint	-
c5874dfb-6924-4a3c-8f51-4f2ba1da3046	IR0F	right breakpoint	-
8f741e5b-6ec0-43cc-81ba-cebd4f78e1b5	IR0F	right breakpoint	-
66c58af1-0bae-48b1-bf7e-e8f5e1c9e318	IR0F	right breakpoint	-
31f1bf60-f729-436f-ad95-605843aefaf2	IR0F	right breakpoint	-
2e3732c5-be63-4e38-b8a8-8ada84742951	IR0F	right breakpoint	-
7e043970-dbee-42e5-ab4f-8320ac25192e	IR0F	right breakpoint	-
75475230-0df8-4380-b026-257e3ecfae29	IR0F	right breakpoint	-
0a9e9351-43b8-4dd8-a239-ec4cb4a0512b	IR0F	right breakpoint	-
